# Novel carbon nanoparticles derived from *Bougainvillea* modulate vegetative growth in *Arabidopsis*

**DOI:** 10.1101/2023.06.19.545555

**Authors:** Raviraj B Barot, Nilesh D Gawande, Satya Omprabha, Charli Kaushal, Jhuma Saha, Dhiraj Bhatia, Subramanian Sankaranarayanan

## Abstract

We present a green synthesis method of producing blue fluorescence emitting carbon nanoparticles (CNPs) through a simple and cost-effective single-step hydrothermal reaction. The synthesis utilized bract extracts and pollen grains from three *Bougainvillea* species: *B. spectabilis, B. alba*, and *B. buttiana*. The CNPs exhibited photoluminescence, with the highest emission observed in the ultraviolet region. Atomic force microscopy analysis revealed that the size of synthesized CNPs ranged from 23 nm to 83 nm. Fourier transform infrared analysis provided a comprehensive understanding of the CNP’s surface functional groups, with carbon being the predominant group. X-ray diffraction analysis confirmed the amorphous nature of the synthesized CNPs. Zeta potential measurements indicated that the particles carried a negative charge, suggesting their colloidal stability. In experiments conducted with *Arabidopsis thaliana* seedlings, CNPs derived from *B. alba* pollen grains were found to promote leaf area expansion while simultaneously inhibiting primary root growth. Conversely, other CNPs demonstrated detrimental effects on vegetative growth. These findings underscore the potential application of these novel CNPs in agriculture.
