## Supplementary Tables for "Novel carbon nanoparticles derived from *Bougainvillea* modulate vegetative growth in *Arabidopsis*"

### Sheet: Sheet1
Table A. Effect of 2.5 mg/ml CNPs concentration on the leaf area										Table D. Effect of 2.5 mg/ml CNPs concentration on the primary root growth
	Leaf area (cm2)										Primary root length (cm)
Treatments	Rep1	Rep2	Rep3	Rep4	Average	SE	p-value<	DMR test		Treatments	Rep1	Rep2	Rep3	Rep4	Average	SE	p-value<	DMR test
Control	0.271	0.234	0.2	0.211	0.229	0.0156897	0.001	a		Control	6.125	6.421	5.64	4.948	5.7835	0.321673	0.001	c
Bs-PET	0.368	0.232	0.304	0.281	0.29625	0.0282382		a		Bs-PET	2.337	3.44	2.512	2.328	2.65425	0.265318		a
Ba-PET	0.36	0.356	0.379	0.225	0.33	0.0353577		a		Ba-PET	3.103	2.263	2.705	2.221	2.573	0.207832		a
Bb-PET	0.305	0.331	0.199	0.373	0.302	0.037081		a		Bb-PET	3.033	4.93	3.978	3.785	3.9315	0.390291		b
Bs-POL	0.118	0.293	0.308	0.243	0.2405	0.0431325		a		Bs-POL	2.617	2.875	2.641	3.356	2.87225	0.171428		a
Ba-POL	0.519	0.38	0.456	0.56	0.47875	0.0392542		b		Ba-POL	3.881	4.579	2.977	4.115	3.888	0.336524		b
Bb-POL	0.212	0.331	0.324	0.295	0.2905	0.0273023		a		Bb-POL	3.068	3.905	2.79	2.71	3.11825	0.273239		ab
Table B. Effect of 5 mg/ml CNPs concentration on the leaf area										Table E. Effect of 5 mg/ml CNPs concentration on the primary root growth
	Leaf area (cm2)										Primary root length (cm)
Treatments	Rep1	Rep2	Rep3	Rep4	Average	SE	p-value<	DMR test		Treatments	Rep1	Rep2	Rep3	Rep4	Average	SE	p-value<	DMR test
Control	0.271	0.234	0.2	0.211	0.229	0.0156897	0.013	ab		Control	6.125	6.421	5.64	4.948	5.7835	0.321673	0.01	c
Bs-PET	0.181	0.481	0.21	0.311	0.29575	0.0677438		bc		Bs-PET	3.671	4.856	5.058	4.745	4.5825	0.310663		a
Ba-PET	0.378	0.379	0.165	0.23	0.288	0.0539089		bc		Ba-PET	5.067	5.217	3.669	4.975	4.732	0.357825		ab
Bb-PET	0.296	0.338	0.287	0.393	0.3285	0.0242023		bc		Bb-PET	4.949	5.208	4.734	4.334	4.80625	0.184847		ab
Bs-POL	0.251	0.259	0.291	0.264	0.26625	0.00867347		abc		Bs-POL	4.173	5.117	4.168	3.873	4.33275	0.27066		a
Ba-POL	0.325	0.453	0.527	0.325	0.4075	0.0499692		c		Ba-POL	5.011	5.556	6.016	5.246	5.45725	0.217125		bc
Bb-POL	0.041	0.046	0.2	0.256	0.13575	0.054483		a		Bb-POL	5.141	4.284	4.498	4.26	4.54575	0.205501		a
Table C. Effect of 10 mg/ml CNPs concentration on leaf area										Table F. Effect of 10 mg/ml CNPs concentration on the primary root growth
	Leaf area (cm2)										Primary root length (cm)
Treatments	Rep1	Rep2	Rep3	Rep4	Average	SE	p-value<	DMR test		Treatments	Rep1	Rep2	Rep3	Rep4	Average	SE	p-value<	DMR test
Control	0.271	0.234	0.2	0.211	0.229	0.0156897	0.001	ab		Control	6.151	6.526	5.436	4.659	5.693	0.412195	0.001	c
Bs-PET	0.122	0.204	0.126	0.158	0.1525	0.0189627		a		Bs-PET	2.56	2.737	2.287	2.501	2.52125	0.0927958		a
Ba-PET	0.343	0.364	0.418	0.578	0.42575	0.0531513		cd		Ba-PET	4.699	4.109	4.764	3.562	4.2835	0.282036		b
Bb-PET	0.48	0.518	0.462	0.554	0.5035	0.0204837		d		Bb-PET	5.033	3.885	4.24	4.212	4.3425	0.243864		b
Bs-POL	0.236	0.176	0.283	0.14	0.20875	0.0316948		a		Bs-POL	3.792	4.033	2.984	3.248	3.51425	0.24123		b
Ba-POL	0.596	0.274	0.478	0.361	0.42725	0.0700754		cd		Ba-POL	3.514	4.001	4.582	4.054	4.03775	0.218353		b
Bb-POL	0.459	0.29	0.336	0.29	0.34375	0.0399174		bc		Bb-POL	4.064	3.711	3.206	3.943	3.731	0.189705		b
Note: The effect of 2.5, 5 and 10 mg/ml bract-derived CNPs (Bs-PET, Ba-PET, and Bb-PET), and
pollen-derived CNPs (Bs-POL, Ba-POL and BB-POL) from species B. spectabilis, B. alba, and B. buttiana
respectively, are given in Table A to F. The significant differences between the control and treatments were
determined using one-way ANOVA at the significance level of p <0.05. SE denotes standard error and DMR
represent the Duncan's multiple range test.
